# Genomic surveillance reveals that the dengue 2 virus lineage responsible for the 2023-2024 epidemic in the French Caribbean Islands is resistant to Mosnodenvir

**DOI:** 10.1101/2024.04.10.588695

**Authors:** Hawa Sophia Bouzidi, Selin Sen, Géraldine Piorkowski, Laura Pezzi, Nazli Ayhan, Albin Fontaine, Thomas Canivez, Manon Gueulen, Rayane Amaral, Gilda Grard, Guillaume André Durand, Xavier de Lamballerie, Franck Touret, Raphaëlle Klitting

## Abstract

Dengue fever is the most important arbovirosis for public health, with more than 5 million cases worldwide in 2023. Mosnodenvir is the first anti-dengue compound with very high preclinical pan-serotype activity, currently undergoing phase 2 clinical evaluation. Here, by analyzing dengue virus (DENV) genomes from the ongoing epidemic in the French Caribbean Islands, we show that they all exhibit mutation NS4B:V91A, previously associated with strong resistance to mosnodenvir *in vitro*. Using antiviral activity tests on clinical and reverse-genetic strains, we confirm a 600-fold decrease in mosnodenvir sensitivity. Finally, combining phylogenetic analysis and experimental testing for resistance, we find that the V91A resistance mutation likely emerged multiple times over the last 30 years in DENV-2 and DENV-3. These results call for increased genomic surveillance, in particular to track lineages with resistance mutations. These efforts should allow to better assess the activity profile of DENV treatments in development against circulating strains.
