## Supplementary table 2 for "Genomic surveillance reveals that the dengue 2 virus lineage responsible for the 2023-2024 epidemic in the French Caribbean Islands is resistant to Mosnodenvir"

### Sheet: Fig. 2
	In vitro antiviral activity against JNJ 1802										In vitro antiviral activity against JNJ A07
	EC50 (µM)										EC50 (µM)
	EC50 (µM) JNJ-1802	DENV-2				DENV-3					EC50 (µM) JNJ-A07	DENV-2				DENV-3
	EXP NUMBER	Toulon France (Cosmopolitan)	Martinique France (Cosmopolitan)	Papouasie (Asian II) ISA	Papouasie (Asian II) ISA V91A	Brasil ISA (G5)	Brasil ISA (G5) V91A				EXP NUMBER	Toulon France (Cosmopolitan)	Martinique France (Cosmopolitan)	Papouasie (Asian II) ISA	Papouasie (Asian II) ISA V91A	Brasil ISA (G5)	Brasil ISA (G5) V91A
	EXP 1	<0,004	0.238459	<0,004	0.0607387	<0,004	0.117257				EXP 1	<0,004	0.110002	<0,004	0.199678	<0,004	0.0346015
	EXP 2	8.17905e-06	>0,05	8.07656e-05	>0,05	<0,001	0.0526282				EXP 2	6.68966e-05	>0,05	6.90243e-05	>0,05	0.000198524	>0,05
	EXP 3	<0,001	0.297444	<0,001	0.101548	0.00204728	0.125324				EXP 3	-	-	-	-	0.00167255	0.0187007
	EXP 4	<0,001	0.0386126			0.000209246	>0,05				EXP 4	-	-	-	-	0.00160809	>0,05
	Average (µM)	8.17905e-06	0.191505	8.07656e-05	0.0811435	0.00112826	0.0984033				Average (µM)	6.68966e-05	0.110002	6.90243e-05	0.199678	0.00115972	0.0266511
	N	4	4	3	3	4	4				N	2	2	2	2	4	4
	STDEV.S	n.a	0.135653	n.a	0.0288567	0.00129969	0.039847				STDEV.S	n.a	#DIV/0!	n.a	n.a	0.000833045	0.0112436
	EC90 (µM)										EC90 (µM)
	EC90 (µM) JNJ-1802	DENV-2				DENV-3					EC90 (µM) JNJ-A07	DENV-2				DENV-3
	EXP NUMBER	Toulon France (Cosmopolitan)	Martinique France (Cosmopolitan)	Papouasie (Asian II) ISA	Papouasie (Asian II) ISA V91A	Brasil ISA (G5)	Brasil ISA (G5) V91A				EXP NUMBER	Toulon France (Cosmopolitan)	Martinique France (Cosmopolitan)	Papouasie (Asian II) ISA	Papouasie (Asian II) ISA V91A	Brasil ISA (G5)	Brasil ISA (G5) V91A
	EXP 1	<0,004	0.758688	<0,004	0.196155	<0,004	0.186873				EXP 1	<0,004	0.134848	<0,004	0.823719	<0,004	0.201022
	EXP 2	0.000121842	>0,05	0.000176373	>0,05	<0,001	0.876072				EXP 2	0.000203819	>0,05	0.000252176	>0,05	0.000198524	>0,05
	EXP 3	<0,001	0.42849	<0,001	0.200809	0.00617348	0.220798				EXP 3	-	-	-	-	0.00365916	0.463025
	EXP 4	<0,001	1.26639			0.0103208	>0,05				EXP 4	-	-	-	-	0.0100583	>0,05
	Average (µM)	0.000121842	0.817858	0.000176373	0.198482	0.00824716	0.427915				Average (µM)	0.000203819	0.134848	0.000252176	0.823719	0.00463867	0.332023
	N	4	4	3	3	4	4				N	2	2	2	2	4	4
	STDEV.S	n.a	0.422074	n.a	0.00329088	0.00293262	0.388486				STDEV.S	n.a	#DIV/0!	n.a	n.a	0.00500236	0.185264
	In vitro antiviral activity against control compound NITD0008
	EC50 (µM)
	EC50 (µM) NITD008	DENV-2				DENV-3
	EXP NUMBER	Toulon France (Cosmopolitan)	Martinique France (Cosmopolitan)	Papouasie (Asian II) ISA	Papouasie (Asian II) ISA V91A	Brasil ISA (G5)	Brasil ISA (G5) V91A
	EXP 1	1.0975	0.961262	1.85387	1.406	0.342741	0.371135
	EXP 2	0.146874	1.91649	1.0369	0.680312	0.298893	1.21609
	EXP 3	0.767734	0.398702	1.16742	0.608576	0.113497	0.766068
	EXP 4	0.171634	0.311612	0.920493	0.577898	0.845397	0.488561
	EXP 5	1.31797	1.18017	1.47494	2.2385	0.832649	0.0192338
	EXP 6	1.27732	1.97063	-	-	0.0576571	1.52672
	EXP 7	-	-	-	-	0.180174	0.0874334
	EXP 8	-	-	-	-	0.449074	0.107403
	Average (µM)	0.796506	1.12314	1.29072	1.10226	0.39001	0.572831
	N	6	6	5	5	8	8
	STDEV.S	0.530476	0.779074	0.376752	0.563864	0.391981	0.373624
